# Cryptic population structure and insecticide resistance in *Anopheles gambiae* from the southern Democratic Republic of Congo

**DOI:** 10.1101/2024.03.12.584605

**Authors:** Tristan P.W. Dennis, Poppy Pescod, Sonia Barasa, Louise Cerdeira, Eric R. Lucas, Chris S. Clarkson, Alistair Miles, Alex Asidi, Emile Z. Manzambi, Emery Metelo, Josue Zanga, Steve N. Nsalambi, Seth R. Irish, Martin James Donnelly, Fiacre Agossa, David Weetman, Francis Wat’senga Tezzo

**Affiliations:** Department of Vector Biology, Liverpool School of Tropical Medicine, Pembroke Place, Liverpool L3 5QA, UK; Pan-African Mosquito Control Association (PAMCA); Wellcome Sanger Institute, Hinxton, Cambridge CB10 1SA, United Kingdom; Unit of Entomology, Department of Parasitology, Institut National de Recherche Biomédicale (INRB/Kinshasa), 5345 Avenue De la Démocratie, Gombe, Kinshasa, Democratic Republic of the Congo; Faculty of Veterinary Medicine, National Pedagogical University, B.P 8815 Kinshasa, Democratic Republic of the Congo; Swiss Tropical and Public Health Institute (Swiss TPH), Kreuzstrasse 2, 4123 Allschwil, Switzerland; U.S. President’s Malaria Initiative (PMI) Evolve Project, Abt Associates, 6130 Executive Boulevard, Maryland, USA; Faculty of Medicine, School of Public Health, Department of Environmental Health, BP 834 KIN XI, University of Kinshasa, Kinshasa, Democratic Republic of Congo

**Keywords:** Insecticide resistance, WGS, malaria, Population genomics, *Anopheles gambiae* complex

## Abstract

The Democratic Republic of Congo (DRC) suffers from one of the highest malaria burdens worldwide, but information on its *Anopheles* vector populations is relatively limited. Preventative malaria control in DRC is reliant on pyrethroid-treated nets, raising concerns over the potential impacts of insecticide resistance. We sampled *Anopheles gambiae* from three geographically distinct populations (Kimpese, Kapolowe and Mikalayi) in southern DRC, collecting from three sub-sites per population and characterising mosquito collections from each for resistance to pyrethroids using WHO tube bioassays. Resistance to each of three different pyrethroids was generally high in *An. gambiae* with <92% mortality in all tests, but varied between collections, with mosquitoes from Kimpese being the most resistant.

Whole genome sequencing of 165 *An. gambiae* revealed evidence for genetic differentiation between Kimpese and Kapolowe / Mikalayi, but not between the latter two sample sites despite separation of approximately 800km. Surprisingly, there was evidence of population structure at a small spatial scale between collection subsites in Kimpese, despite separation of just tens of kilometres. Intra-population (H12) and inter-population (*F_ST_*) genome scans identified multiple peaks corresponding to genes associated with insecticide resistance such as the voltage gated sodium channel (*Vgsc)* target site on chromosome 2L, a *Cyp6* cytochrome P450 cluster on chromosome arm 2R, and the *Cyp9k1* P450 gene on chromosome X. In addition, in the Kimpese subsites, the P450 redox partner gene *Cpr* showed evidence for contemporary selection (H12) and population differentiation (*F_ST_*) meriting further exploration as a potential resistance associated marker.
