## Supplementary Tables for "Cryptic population structure and insecticide resistance in *Anopheles gambiae* from the southern Democratic Republic of Congo"

### Sheet: ST1
sample_id	country	location	year	month	latitude	longitude	sex_call	sample_set	release	admin1_name	admin1_iso	admin2_name	taxon	cohort_admin1_year	run_ena	#Table S1 containing sample metadata and ENA accessions
VBS49317-6367STDY10108493	Democratic Republic of the Congo	Kapolowe_Lupidi	2020	1	-11.579	27.596	F	1264-VO-CD-WATSENGA-VMF00164	3.5	Haut-Katanga	CD-HK	Lubumbashi	gambiae	CD-HK_gamb_2020	ERR5935391, ERR5935427, ERR5935463
VBS49319-6367STDY10108495	Democratic Republic of the Congo	Kapolowe_Lupidi	2020	1	-11.579	27.596	F	1264-VO-CD-WATSENGA-VMF00164	3.5	Haut-Katanga	CD-HK	Lubumbashi	gambiae	CD-HK_gamb_2020	ERR5935393, ERR5935429, ERR5935465
VBS49320-6367STDY10108496	Democratic Republic of the Congo	Kapolowe_Lupidi	2020	1	-11.579	27.596	F	1264-VO-CD-WATSENGA-VMF00164	3.5	Haut-Katanga	CD-HK	Lubumbashi	gambiae	CD-HK_gamb_2020	ERR5935394, ERR5935430, ERR5935466
VBS49321-6367STDY10108497	Democratic Republic of the Congo	Kapolowe_Lupidi	2020	1	-11.579	27.596	F	1264-VO-CD-WATSENGA-VMF00164	3.5	Haut-Katanga	CD-HK	Lubumbashi	gambiae	CD-HK_gamb_2020	ERR5935395, ERR5935431, ERR5935467
VBS49322-6367STDY10108498	Democratic Republic of the Congo	Kapolowe_Lupidi	2020	1	-11.579	27.596	F	1264-VO-CD-WATSENGA-VMF00164	3.5	Haut-Katanga	CD-HK	Lubumbashi	gambiae	CD-HK_gamb_2020	ERR5935396, ERR5935432, ERR5935468
VBS49323-6367STDY10108499	Democratic Republic of the Congo	Kapolowe_Lupidi	2020	1	-11.579	27.596	F	1264-VO-CD-WATSENGA-VMF00164	3.5	Haut-Katanga	CD-HK	Lubumbashi	gambiae	CD-HK_gamb_2020	ERR5935397, ERR5935433, ERR5935469
VBS49325-6367STDY10108501	Democratic Republic of the Congo	Kapolowe_Lupidi	2020	1	-11.579	27.596	F	1264-VO-CD-WATSENGA-VMF00164	3.5	Haut-Katanga	CD-HK	Lubumbashi	gambiae	CD-HK_gamb_2020	ERR5935399, ERR5935435, ERR5935471
VBS49335-6367STDY10108510	Democratic Republic of the Congo	Kapolowe_Lupidi	2020	1	-11.579	27.596	F	1264-VO-CD-WATSENGA-VMF00164	3.5	Haut-Katanga	CD-HK	Lubumbashi	gambiae	CD-HK_gamb_2020	ERR5935408, ERR5935444, ERR5935480
VBS49336-6367STDY10108511	Democratic Republic of the Congo	Kapolowe_Lupidi	2020	1	-11.579	27.596	F	1264-VO-CD-WATSENGA-VMF00164	3.5	Haut-Katanga	CD-HK	Lubumbashi	gambiae	CD-HK_gamb_2020	ERR5935409, ERR5935445, ERR5935481
VBS49337-6367STDY10108512	Democratic Republic of the Congo	Kapolowe_Lupidi	2020	1	-11.579	27.596	F	1264-VO-CD-WATSENGA-VMF00164	3.5	Haut-Katanga	CD-HK	Lubumbashi	gambiae	CD-HK_gamb_2020	ERR5935410, ERR5935446, ERR5935482
VBS49339-6367STDY10108514	Democratic Republic of the Congo	Kapolowe_Lupidi	2020	1	-11.579	27.596	F	1264-VO-CD-WATSENGA-VMF00164	3.5	Haut-Katanga	CD-HK	Lubumbashi	gambiae	CD-HK_gamb_2020	ERR5935412, ERR5935448, ERR5935484
VBS49340-6367STDY10108515	Democratic Republic of the Congo	Kapolowe_Lupidi	2020	1	-11.579	27.596	F	1264-VO-CD-WATSENGA-VMF00164	3.5	Haut-Katanga	CD-HK	Lubumbashi	gambiae	CD-HK_gamb_2020	ERR5935413, ERR5935449, ERR5935485
VBS49341-6367STDY10108516	Democratic Republic of the Congo	Kapolowe_Lupidi	2020	1	-11.579	27.596	F	1264-VO-CD-WATSENGA-VMF00164	3.5	Haut-Katanga	CD-HK	Lubumbashi	gambiae	CD-HK_gamb_2020	ERR5935414, ERR5935450, ERR5935486
VBS49342-6367STDY10108517	Democratic Republic of the Congo	Kapolowe_Lupidi	2020	1	-11.579	27.596	F	1264-VO-CD-WATSENGA-VMF00164	3.5	Haut-Katanga	CD-HK	Lubumbashi	gambiae	CD-HK_gamb_2020	ERR5935415, ERR5935451, ERR5935487
VBS49343-6367STDY10108518	Democratic Republic of the Congo	Kapolowe_Lupidi	2020	1	-11.579	27.596	F	1264-VO-CD-WATSENGA-VMF00164	3.5	Haut-Katanga	CD-HK	Lubumbashi	gambiae	CD-HK_gamb_2020	ERR5935416, ERR5935452, ERR5935488
VBS49344-6367STDY10108519	Democratic Republic of the Congo	Kapolowe_Lupidi	2020	1	-11.579	27.596	F	1264-VO-CD-WATSENGA-VMF00164	3.5	Haut-Katanga	CD-HK	Lubumbashi	gambiae	CD-HK_gamb_2020	ERR5935417, ERR5935453, ERR5935489
VBS49345-6367STDY10108520	Democratic Republic of the Congo	Kapolowe_Lupidi	2020	1	-11.579	27.596	F	1264-VO-CD-WATSENGA-VMF00164	3.5	Haut-Katanga	CD-HK	Lubumbashi	gambiae	CD-HK_gamb_2020	ERR5935418, ERR5935454, ERR5935490
VBS49346-6367STDY10108521	Democratic Republic of the Congo	Kapolowe_Lupidi	2020	1	-11.579	27.596	F	1264-VO-CD-WATSENGA-VMF00164	3.5	Haut-Katanga	CD-HK	Lubumbashi	gambiae	CD-HK_gamb_2020	ERR5935419, ERR5935455, ERR5935491
VBS49347-6367STDY10108522	Democratic Republic of the Congo	Kapolowe_Lupidi	2020	1	-11.579	27.596	F	1264-VO-CD-WATSENGA-VMF00164	3.5	Haut-Katanga	CD-HK	Lubumbashi	gambiae	CD-HK_gamb_2020	ERR5935420, ERR5935456, ERR5935492
VBS49348-6367STDY10108523	Democratic Republic of the Congo	Kapolowe_Lupidi	2020	1	-11.579	27.596	F	1264-VO-CD-WATSENGA-VMF00164	3.5	Haut-Katanga	CD-HK	Lubumbashi	gambiae	CD-HK_gamb_2020	ERR5935421, ERR5935457, ERR5935493
VBS49351-6367STDY10108526	Democratic Republic of the Congo	Kapolowe_Mulandi	2020	1	-10.967	27.117	F	1264-VO-CD-WATSENGA-VMF00164	3.5	Haut-Katanga	CD-HK	Kambove	gambiae	CD-HK_gamb_2020	ERR5935424, ERR5935460, ERR5935496
VBS49354-6367STDY10108528	Democratic Republic of the Congo	Kapolowe_Mulandi	2020	1	-10.967	27.117	F	1264-VO-CD-WATSENGA-VMF00164	3.5	Haut-Katanga	CD-HK	Kambove	gambiae	CD-HK_gamb_2020	ERR5987809, ERR5987845, ERR5987881
VBS49356-6367STDY10108530	Democratic Republic of the Congo	Kapolowe_Mulandi	2020	1	-10.967	27.117	F	1264-VO-CD-WATSENGA-VMF00164	3.5	Haut-Katanga	CD-HK	Kambove	gambiae	CD-HK_gamb_2020	ERR5987811, ERR5987847, ERR5987883
VBS49358-6367STDY10108532	Democratic Republic of the Congo	Kapolowe_Mulandi	2020	1	-10.967	27.117	F	1264-VO-CD-WATSENGA-VMF00164	3.5	Haut-Katanga	CD-HK	Kambove	gambiae	CD-HK_gamb_2020	ERR5987813, ERR5987849, ERR5987885
VBS49360-6367STDY10108534	Democratic Republic of the Congo	Kapolowe_Mulandi	2020	1	-10.967	27.117	F	1264-VO-CD-WATSENGA-VMF00164	3.5	Haut-Katanga	CD-HK	Kambove	gambiae	CD-HK_gamb_2020	ERR5987815, ERR5987851, ERR5987887
VBS49361-6367STDY10108535	Democratic Republic of the Congo	Kapolowe_Mulandi	2020	1	-10.967	27.117	F	1264-VO-CD-WATSENGA-VMF00164	3.5	Haut-Katanga	CD-HK	Kambove	gambiae	CD-HK_gamb_2020	ERR5987816, ERR5987852, ERR5987888
VBS49368-6367STDY10108542	Democratic Republic of the Congo	Kapolowe_Mulandi	2020	1	-10.967	27.117	F	1264-VO-CD-WATSENGA-VMF00164	3.5	Haut-Katanga	CD-HK	Kambove	gambiae	CD-HK_gamb_2020	ERR5987823, ERR5987859, ERR5987895
VBS49369-6367STDY10108543	Democratic Republic of the Congo	Kapolowe_Mulandi	2020	1	-10.967	27.117	F	1264-VO-CD-WATSENGA-VMF00164	3.5	Haut-Katanga	CD-HK	Kambove	gambiae	CD-HK_gamb_2020	ERR5987824, ERR5987860, ERR5987896
VBS49371-6367STDY10108545	Democratic Republic of the Congo	Kapolowe_Mulandi	2020	1	-10.967	27.117	F	1264-VO-CD-WATSENGA-VMF00164	3.5	Haut-Katanga	CD-HK	Kambove	gambiae	CD-HK_gamb_2020	ERR5987826, ERR5987862, ERR5987898
VBS49373-6367STDY10108546	Democratic Republic of the Congo	Kapolowe_Mulandi	2020	1	-10.967	27.117	F	1264-VO-CD-WATSENGA-VMF00164	3.5	Haut-Katanga	CD-HK	Kambove	gambiae	CD-HK_gamb_2020	ERR5987827, ERR5987863, ERR5987899
VBS49374-6367STDY10108547	Democratic Republic of the Congo	Kapolowe_Mulandi	2020	1	-10.967	27.117	F	1264-VO-CD-WATSENGA-VMF00164	3.5	Haut-Katanga	CD-HK	Kambove	gambiae	CD-HK_gamb_2020	ERR5987828, ERR5987864, ERR5987900
VBS49377-6367STDY10108550	Democratic Republic of the Congo	Kapolowe_Mulandi	2020	1	-10.967	27.117	F	1264-VO-CD-WATSENGA-VMF00164	3.5	Haut-Katanga	CD-HK	Kambove	gambiae	CD-HK_gamb_2020	ERR5987831, ERR5987867, ERR5987903
VBS49380-6367STDY10108553	Democratic Republic of the Congo	Kapolowe_Mulandi	2020	1	-10.967	27.117	F	1264-VO-CD-WATSENGA-VMF00164	3.5	Haut-Katanga	CD-HK	Kambove	gambiae	CD-HK_gamb_2020	ERR5987834, ERR5987870, ERR5987906
VBS49382-6367STDY10108555	Democratic Republic of the Congo	Kapolowe_Mulandi	2020	1	-10.967	27.117	F	1264-VO-CD-WATSENGA-VMF00164	3.5	Haut-Katanga	CD-HK	Kambove	gambiae	CD-HK_gamb_2020	ERR5987836, ERR5987872, ERR5987908
VBS49384-6367STDY10108557	Democratic Republic of the Congo	Kapolowe_Mulandi	2020	1	-10.967	27.117	F	1264-VO-CD-WATSENGA-VMF00164	3.5	Haut-Katanga	CD-HK	Kambove	gambiae	CD-HK_gamb_2020	ERR5987838, ERR5987874, ERR5987910
VBS49385-6367STDY10108558	Democratic Republic of the Congo	Kapolowe_Ndakate	2020	1	-11.288	27.492	F	1264-VO-CD-WATSENGA-VMF00164	3.5	Haut-Katanga	CD-HK	Kipushi	gambiae	CD-HK_gamb_2020	ERR5987839, ERR5987875, ERR5987911
VBS49386-6367STDY10108559	Democratic Republic of the Congo	Kapolowe_Ndakate	2020	1	-11.288	27.492	F	1264-VO-CD-WATSENGA-VMF00164	3.5	Haut-Katanga	CD-HK	Kipushi	gambiae	CD-HK_gamb_2020	ERR5987840, ERR5987876, ERR5987912
VBS49387-6367STDY10108560	Democratic Republic of the Congo	Kapolowe_Ndakate	2020	1	-11.288	27.492	F	1264-VO-CD-WATSENGA-VMF00164	3.5	Haut-Katanga	CD-HK	Kipushi	gambiae	CD-HK_gamb_2020	ERR5987841, ERR5987877, ERR5987913
VBS49388-6367STDY10108561	Democratic Republic of the Congo	Kapolowe_Ndakate	2020	1	-11.288	27.492	F	1264-VO-CD-WATSENGA-VMF00164	3.5	Haut-Katanga	CD-HK	Kipushi	gambiae	CD-HK_gamb_2020	ERR5987842, ERR5987878, ERR5987914
VBS49390-6367STDY10108562	Democratic Republic of the Congo	Kapolowe_Ndakate	2020	1	-11.288	27.492	F	1264-VO-CD-WATSENGA-VMF00164	3.5	Haut-Katanga	CD-HK	Kipushi	gambiae	CD-HK_gamb_2020	ERR5987843, ERR5987879, ERR5987915
VBS49391-6367STDY10108563	Democratic Republic of the Congo	Kapolowe_Ndakate	2020	1	-11.288	27.492	F	1264-VO-CD-WATSENGA-VMF00164	3.5	Haut-Katanga	CD-HK	Kipushi	gambiae	CD-HK_gamb_2020	ERR5987844, ERR5987880, ERR5987916
VBS49392-6367STDY10108564	Democratic Republic of the Congo	Kapolowe_Ndakate	2020	1	-11.288	27.492	F	1264-VO-CD-WATSENGA-VMF00164	3.5	Haut-Katanga	CD-HK	Kipushi	gambiae	CD-HK_gamb_2020	ERR5935498, ERR5935531, ERR5935564
VBS49393-6367STDY10108565	Democratic Republic of the Congo	Kapolowe_Ndakate	2020	1	-11.288	27.492	F	1264-VO-CD-WATSENGA-VMF00164	3.5	Haut-Katanga	CD-HK	Kipushi	gambiae	CD-HK_gamb_2020	ERR5935499, ERR5935532, ERR5935565
VBS49396-6367STDY10108568	Democratic Republic of the Congo	Kapolowe_Ndakate	2020	1	-11.288	27.492	F	1264-VO-CD-WATSENGA-VMF00164	3.5	Haut-Katanga	CD-HK	Kipushi	gambiae	CD-HK_gamb_2020	ERR5935502, ERR5935535, ERR5935568
VBS49403-6367STDY10108575	Democratic Republic of the Congo	Kapolowe_Ndakate	2020	1	-11.288	27.492	F	1264-VO-CD-WATSENGA-VMF00164	3.5	Haut-Katanga	CD-HK	Kipushi	gambiae	CD-HK_gamb_2020	ERR5935508, ERR5935541, ERR5935574
VBS49415-6367STDY10108588	Democratic Republic of the Congo	Kapolowe_Ndakate	2020	1	-11.288	27.492	F	1264-VO-CD-WATSENGA-VMF00164	3.5	Haut-Katanga	CD-HK	Kipushi	gambiae	CD-HK_gamb_2020	ERR5935519, ERR5935552, ERR5935585
VBS49417-6367STDY10108589	Democratic Republic of the Congo	Kimpese_Kilueka	2020	1	-5.422	14.475	F	1264-VO-CD-WATSENGA-VMF00164	3.5	Kongo-Central	CD-BC	Songololo	gambiae	CD-BC_gamb_2020	ERR5935520, ERR5935553, ERR5935586
VBS49418-6367STDY10108590	Democratic Republic of the Congo	Kimpese_Kilueka	2020	1	-5.422	14.475	F	1264-VO-CD-WATSENGA-VMF00164	3.5	Kongo-Central	CD-BC	Songololo	gambiae	CD-BC_gamb_2020	ERR5935521, ERR5935554, ERR5935587
VBS49420-6367STDY10108592	Democratic Republic of the Congo	Kimpese_Kilueka	2020	1	-5.422	14.475	F	1264-VO-CD-WATSENGA-VMF00164	3.5	Kongo-Central	CD-BC	Songololo	gambiae	CD-BC_gamb_2020	ERR5935523, ERR5935556, ERR5935589
VBS49421-6367STDY10108593	Democratic Republic of the Congo	Kimpese_Kilueka	2020	1	-5.422	14.475	F	1264-VO-CD-WATSENGA-VMF00164	3.5	Kongo-Central	CD-BC	Songololo	gambiae	CD-BC_gamb_2020	ERR5935524, ERR5935557, ERR5935590
VBS49422-6367STDY10108594	Democratic Republic of the Congo	Kimpese_Kilueka	2020	1	-5.422	14.475	F	1264-VO-CD-WATSENGA-VMF00164	3.5	Kongo-Central	CD-BC	Songololo	gambiae	CD-BC_gamb_2020	ERR5935525, ERR5935558, ERR5935591
VBS49423-6367STDY10108595	Democratic Republic of the Congo	Kimpese_Kilueka	2020	1	-5.422	14.475	F	1264-VO-CD-WATSENGA-VMF00164	3.5	Kongo-Central	CD-BC	Songololo	gambiae	CD-BC_gamb_2020	ERR5935526, ERR5935559, ERR5935592
VBS49424-6367STDY10108596	Democratic Republic of the Congo	Kimpese_Kilueka	2020	1	-5.422	14.475	F	1264-VO-CD-WATSENGA-VMF00164	3.5	Kongo-Central	CD-BC	Songololo	gambiae	CD-BC_gamb_2020	ERR5935527, ERR5935560, ERR5935593
VBS49425-6367STDY10108597	Democratic Republic of the Congo	Kimpese_Kilueka	2020	1	-5.422	14.475	F	1264-VO-CD-WATSENGA-VMF00164	3.5	Kongo-Central	CD-BC	Songololo	gambiae	CD-BC_gamb_2020	ERR5935528, ERR5935561, ERR5935594
VBS49428-6367STDY10108599	Democratic Republic of the Congo	Kimpese_Kilueka	2020	1	-5.422	14.475	F	1264-VO-CD-WATSENGA-VMF00164	3.5	Kongo-Central	CD-BC	Songololo	gambiae	CD-BC_gamb_2020	ERR5935530, ERR5935563, ERR5935596
VBS49429-6367STDY10108600	Democratic Republic of the Congo	Kimpese_Kilueka	2020	1	-5.422	14.475	F	1264-VO-CD-WATSENGA-VMF00164	3.5	Kongo-Central	CD-BC	Songololo	gambiae	CD-BC_gamb_2020	ERR5935597, ERR5967705, ERR5967738
VBS49431-6367STDY10108602	Democratic Republic of the Congo	Kimpese_Kilueka	2020	1	-5.422	14.475	F	1264-VO-CD-WATSENGA-VMF00164	3.5	Kongo-Central	CD-BC	Songololo	gambiae	CD-BC_gamb_2020	ERR5935599, ERR5967707, ERR5967740
VBS49432-6367STDY10108603	Democratic Republic of the Congo	Kimpese_Kilueka	2020	1	-5.422	14.475	F	1264-VO-CD-WATSENGA-VMF00164	3.5	Kongo-Central	CD-BC	Songololo	gambiae	CD-BC_gamb_2020	ERR5935600, ERR5967708, ERR5967741
VBS49433-6367STDY10108604	Democratic Republic of the Congo	Kimpese_Kilueka	2020	1	-5.422	14.475	F	1264-VO-CD-WATSENGA-VMF00164	3.5	Kongo-Central	CD-BC	Songololo	gambiae	CD-BC_gamb_2020	ERR5935601, ERR5967709, ERR5967742
VBS49436-6367STDY10108607	Democratic Republic of the Congo	Kimpese_Kilueka	2020	1	-5.422	14.475	F	1264-VO-CD-WATSENGA-VMF00164	3.5	Kongo-Central	CD-BC	Songololo	gambiae	CD-BC_gamb_2020	ERR5935604, ERR5967712, ERR5967745
VBS49437-6367STDY10108608	Democratic Republic of the Congo	Kimpese_Kilueka	2020	1	-5.422	14.475	F	1264-VO-CD-WATSENGA-VMF00164	3.5	Kongo-Central	CD-BC	Songololo	gambiae	CD-BC_gamb_2020	ERR5935605, ERR5967713, ERR5967746
VBS49438-6367STDY10108609	Democratic Republic of the Congo	Kimpese_Kilueka	2020	1	-5.422	14.475	F	1264-VO-CD-WATSENGA-VMF00164	3.5	Kongo-Central	CD-BC	Songololo	gambiae	CD-BC_gamb_2020	ERR5935606, ERR5967714, ERR5967747
VBS49439-6367STDY10108610	Democratic Republic of the Congo	Kimpese_Kilueka	2020	1	-5.422	14.475	F	1264-VO-CD-WATSENGA-VMF00164	3.5	Kongo-Central	CD-BC	Songololo	gambiae	CD-BC_gamb_2020	ERR5935607, ERR5967715, ERR5967748
VBS49440-6367STDY10108611	Democratic Republic of the Congo	Kimpese_Kilueka	2020	1	-5.422	14.475	F	1264-VO-CD-WATSENGA-VMF00164	3.5	Kongo-Central	CD-BC	Songololo	gambiae	CD-BC_gamb_2020	ERR5935608, ERR5967716, ERR5967749
VBS49441-6367STDY10108612	Democratic Republic of the Congo	Kimpese_Kilueka	2020	1	-5.422	14.475	F	1264-VO-CD-WATSENGA-VMF00164	3.5	Kongo-Central	CD-BC	Songololo	gambiae	CD-BC_gamb_2020	ERR5935609, ERR5967717, ERR5967750
VBS49444-6367STDY10108615	Democratic Republic of the Congo	Kimpese_Kilueka	2020	1	-5.422	14.475	F	1264-VO-CD-WATSENGA-VMF00164	3.5	Kongo-Central	CD-BC	Songololo	gambiae	CD-BC_gamb_2020	ERR5935612, ERR5967720, ERR5967753
VBS49445-6367STDY10108616	Democratic Republic of the Congo	Kimpese_Kilueka	2020	1	-5.422	14.475	F	1264-VO-CD-WATSENGA-VMF00164	3.5	Kongo-Central	CD-BC	Songololo	gambiae	CD-BC_gamb_2020	ERR5935613, ERR5967721, ERR5967754
VBS49446-6367STDY10108617	Democratic Republic of the Congo	Kimpese_Kilueka	2020	1	-5.422	14.475	F	1264-VO-CD-WATSENGA-VMF00164	3.5	Kongo-Central	CD-BC	Songololo	gambiae	CD-BC_gamb_2020	ERR5935614, ERR5967722, ERR5967755
VBS49447-6367STDY10108618	Democratic Republic of the Congo	Kimpese_Yanga_Diansonga	2019	12	-5.585	14.435	F	1264-VO-CD-WATSENGA-VMF00164	3.5	Kongo-Central	CD-BC	Bangu	gambiae	CD-BC_gamb_2019	ERR5935615, ERR5967723, ERR5967756
VBS49448-6367STDY10108619	Democratic Republic of the Congo	Kimpese_Yanga_Diansonga	2019	12	-5.585	14.435	F	1264-VO-CD-WATSENGA-VMF00164	3.5	Kongo-Central	CD-BC	Bangu	gambiae	CD-BC_gamb_2019	ERR5935616, ERR5967724, ERR5967757
VBS49449-6367STDY10108620	Democratic Republic of the Congo	Kimpese_Yanga_Diansonga	2019	12	-5.585	14.435	F	1264-VO-CD-WATSENGA-VMF00164	3.5	Kongo-Central	CD-BC	Bangu	gambiae	CD-BC_gamb_2019	ERR5935617, ERR5967725, ERR5967758
VBS49450-6367STDY10108621	Democratic Republic of the Congo	Kimpese_Yanga_Diansonga	2019	12	-5.585	14.435	F	1264-VO-CD-WATSENGA-VMF00164	3.5	Kongo-Central	CD-BC	Bangu	gambiae	CD-BC_gamb_2019	ERR5935618, ERR5967726, ERR5967759
VBS49451-6367STDY10108622	Democratic Republic of the Congo	Kimpese_Yanga_Diansonga	2019	12	-5.585	14.435	F	1264-VO-CD-WATSENGA-VMF00164	3.5	Kongo-Central	CD-BC	Bangu	gambiae	CD-BC_gamb_2019	ERR5935619, ERR5967727, ERR5967760
VBS49452-6367STDY10108623	Democratic Republic of the Congo	Kimpese_Yanga_Diansonga	2019	12	-5.585	14.435	F	1264-VO-CD-WATSENGA-VMF00164	3.5	Kongo-Central	CD-BC	Bangu	gambiae	CD-BC_gamb_2019	ERR5935620, ERR5967728, ERR5967761
VBS49453-6367STDY10108624	Democratic Republic of the Congo	Kimpese_Yanga_Diansonga	2019	12	-5.585	14.435	F	1264-VO-CD-WATSENGA-VMF00164	3.5	Kongo-Central	CD-BC	Bangu	gambiae	CD-BC_gamb_2019	ERR5935621, ERR5967729, ERR5967762
VBS49454-6367STDY10108625	Democratic Republic of the Congo	Kimpese_Yanga_Diansonga	2019	12	-5.585	14.435	F	1264-VO-CD-WATSENGA-VMF00164	3.5	Kongo-Central	CD-BC	Bangu	gambiae	CD-BC_gamb_2019	ERR5935622, ERR5967730, ERR5967763
VBS49455-6367STDY10108626	Democratic Republic of the Congo	Kimpese_Yanga_Diansonga	2019	12	-5.585	14.435	F	1264-VO-CD-WATSENGA-VMF00164	3.5	Kongo-Central	CD-BC	Bangu	gambiae	CD-BC_gamb_2019	ERR5935623, ERR5967731, ERR5967764
VBS49456-6367STDY10108627	Democratic Republic of the Congo	Kimpese_Yanga_Diansonga	2019	12	-5.585	14.435	F	1264-VO-CD-WATSENGA-VMF00164	3.5	Kongo-Central	CD-BC	Bangu	gambiae	CD-BC_gamb_2019	ERR5935624, ERR5967732, ERR5967765
VBS49457-6367STDY10108628	Democratic Republic of the Congo	Kimpese_Yanga_Diansonga	2019	12	-5.585	14.435	F	1264-VO-CD-WATSENGA-VMF00164	3.5	Kongo-Central	CD-BC	Bangu	gambiae	CD-BC_gamb_2019	ERR5935625, ERR5967733, ERR5967766
VBS49458-6367STDY10108629	Democratic Republic of the Congo	Kimpese_Yanga_Diansonga	2019	12	-5.585	14.435	F	1264-VO-CD-WATSENGA-VMF00164	3.5	Kongo-Central	CD-BC	Bangu	gambiae	CD-BC_gamb_2019	ERR5935626, ERR5967734, ERR5967767
VBS49459-6367STDY10108630	Democratic Republic of the Congo	Kimpese_Yanga_Diansonga	2019	12	-5.585	14.435	F	1264-VO-CD-WATSENGA-VMF00164	3.5	Kongo-Central	CD-BC	Bangu	gambiae	CD-BC_gamb_2019	ERR5935627, ERR5967735, ERR5967768
VBS49460-6367STDY10108631	Democratic Republic of the Congo	Kimpese_Yanga_Diansonga	2019	12	-5.585	14.435	F	1264-VO-CD-WATSENGA-VMF00164	3.5	Kongo-Central	CD-BC	Bangu	gambiae	CD-BC_gamb_2019	ERR5935628, ERR5967736, ERR5967769
VBS49461-6367STDY10108632	Democratic Republic of the Congo	Kimpese_Yanga_Diansonga	2019	12	-5.585	14.435	F	1264-VO-CD-WATSENGA-VMF00164	3.5	Kongo-Central	CD-BC	Bangu	gambiae	CD-BC_gamb_2019	ERR5935629, ERR5967737, ERR5967770
VBS49463-6367STDY10108634	Democratic Republic of the Congo	Kimpese_Yanga_Diansonga	2019	12	-5.585	14.435	F	1264-VO-CD-WATSENGA-VMF00164	3.5	Kongo-Central	CD-BC	Bangu	gambiae	CD-BC_gamb_2019	ERR6045556, ERR6045589, ERR6045790
VBS49464-6367STDY10108635	Democratic Republic of the Congo	Kimpese_Yanga_Diansonga	2019	12	-5.585	14.435	F	1264-VO-CD-WATSENGA-VMF00164	3.5	Kongo-Central	CD-BC	Bangu	gambiae	CD-BC_gamb_2019	ERR6045557, ERR6045590, ERR6045791
VBS49465-6367STDY10108636	Democratic Republic of the Congo	Kimpese_Yanga_Diansonga	2019	12	-5.585	14.435	F	1264-VO-CD-WATSENGA-VMF00164	3.5	Kongo-Central	CD-BC	Bangu	gambiae	CD-BC_gamb_2019	ERR6045558, ERR6045591, ERR6045792
VBS49466-6367STDY10108637	Democratic Republic of the Congo	Kimpese_Yanga_Diansonga	2019	12	-5.585	14.435	F	1264-VO-CD-WATSENGA-VMF00164	3.5	Kongo-Central	CD-BC	Bangu	gambiae	CD-BC_gamb_2019	ERR6045559, ERR6045592, ERR6045793
VBS49467-6367STDY10108638	Democratic Republic of the Congo	Kimpese_Yanga_Diansonga	2019	12	-5.585	14.435	F	1264-VO-CD-WATSENGA-VMF00164	3.5	Kongo-Central	CD-BC	Bangu	gambiae	CD-BC_gamb_2019	ERR6045560, ERR6045593, ERR6045794
VBS49469-6367STDY10108640	Democratic Republic of the Congo	Mikalayi_Biancky	2020	8	-5.074	22.401	F	1264-VO-CD-WATSENGA-VMF00164	3.5	Central Kasai	CD-KC	Demba	gambiae	CD-KC_gamb_2020	ERR6045562, ERR6045595, ERR6045796
VBS49470-6367STDY10108641	Democratic Republic of the Congo	Mikalayi_Biancky	2020	8	-5.074	22.401	F	1264-VO-CD-WATSENGA-VMF00164	3.5	Central Kasai	CD-KC	Demba	gambiae	CD-KC_gamb_2020	ERR6045563, ERR6045596, ERR6045797
VBS49471-6367STDY10108642	Democratic Republic of the Congo	Mikalayi_Biancky	2020	8	-5.074	22.401	F	1264-VO-CD-WATSENGA-VMF00164	3.5	Central Kasai	CD-KC	Demba	gambiae	CD-KC_gamb_2020	ERR6045564, ERR6045597, ERR6045798
VBS49472-6367STDY10108643	Democratic Republic of the Congo	Mikalayi_Biancky	2020	8	-5.074	22.401	F	1264-VO-CD-WATSENGA-VMF00164	3.5	Central Kasai	CD-KC	Demba	gambiae	CD-KC_gamb_2020	ERR6045565, ERR6045598, ERR6045799
VBS49473-6367STDY10108644	Democratic Republic of the Congo	Mikalayi_Biancky	2020	8	-5.074	22.401	F	1264-VO-CD-WATSENGA-VMF00164	3.5	Central Kasai	CD-KC	Demba	gambiae	CD-KC_gamb_2020	ERR6045566, ERR6045599, ERR6045800
VBS49474-6367STDY10108645	Democratic Republic of the Congo	Mikalayi_Biancky	2020	8	-5.074	22.401	F	1264-VO-CD-WATSENGA-VMF00164	3.5	Central Kasai	CD-KC	Demba	gambiae	CD-KC_gamb_2020	ERR6045567, ERR6045600, ERR6045801
VBS49475-6367STDY10108646	Democratic Republic of the Congo	Mikalayi_Biancky	2020	8	-5.074	22.401	F	1264-VO-CD-WATSENGA-VMF00164	3.5	Central Kasai	CD-KC	Demba	gambiae	CD-KC_gamb_2020	ERR6045568, ERR6045601, ERR6045802
VBS49476-6367STDY10108647	Democratic Republic of the Congo	Mikalayi_Biancky	2020	8	-5.074	22.401	F	1264-VO-CD-WATSENGA-VMF00164	3.5	Central Kasai	CD-KC	Demba	gambiae	CD-KC_gamb_2020	ERR6045569, ERR6045602, ERR6045803
VBS49477-6367STDY10108648	Democratic Republic of the Congo	Mikalayi_Biancky	2020	8	-5.074	22.401	M	1264-VO-CD-WATSENGA-VMF00164	3.5	Central Kasai	CD-KC	Demba	gambiae	CD-KC_gamb_2020	ERR6045570, ERR6045603, ERR6045804
VBS49478-6367STDY10108649	Democratic Republic of the Congo	Mikalayi_Biancky	2020	8	-5.074	22.401	F	1264-VO-CD-WATSENGA-VMF00164	3.5	Central Kasai	CD-KC	Demba	gambiae	CD-KC_gamb_2020	ERR6045571, ERR6045604, ERR6045805
VBS49479-6367STDY10108650	Democratic Republic of the Congo	Mikalayi_Biancky	2020	8	-5.074	22.401	F	1264-VO-CD-WATSENGA-VMF00164	3.5	Central Kasai	CD-KC	Demba	gambiae	CD-KC_gamb_2020	ERR6045572, ERR6045605, ERR6045806
VBS49480-6367STDY10108651	Democratic Republic of the Congo	Mikalayi_Biancky	2020	8	-5.074	22.401	F	1264-VO-CD-WATSENGA-VMF00164	3.5	Central Kasai	CD-KC	Demba	gambiae	CD-KC_gamb_2020	ERR6045573, ERR6045606, ERR6045807
VBS49481-6367STDY10108652	Democratic Republic of the Congo	Mikalayi_Biancky	2020	8	-5.074	22.401	F	1264-VO-CD-WATSENGA-VMF00164	3.5	Central Kasai	CD-KC	Demba	gambiae	CD-KC_gamb_2020	ERR6045574, ERR6045607, ERR6045808
VBS49482-6367STDY10108653	Democratic Republic of the Congo	Mikalayi_Biancky	2020	8	-5.074	22.401	F	1264-VO-CD-WATSENGA-VMF00164	3.5	Central Kasai	CD-KC	Demba	gambiae	CD-KC_gamb_2020	ERR6045575, ERR6045608, ERR6045809
VBS49484-6367STDY10108654	Democratic Republic of the Congo	Mikalayi_Biancky	2020	8	-5.074	22.401	F	1264-VO-CD-WATSENGA-VMF00164	3.5	Central Kasai	CD-KC	Demba	gambiae	CD-KC_gamb_2020	ERR6045576, ERR6045609, ERR6045810
VBS49486-6367STDY10108656	Democratic Republic of the Congo	Mikalayi_Biancky	2020	8	-5.074	22.401	F	1264-VO-CD-WATSENGA-VMF00164	3.5	Central Kasai	CD-KC	Demba	gambiae	CD-KC_gamb_2020	ERR6045578, ERR6045611, ERR6045812
VBS49487-6367STDY10108657	Democratic Republic of the Congo	Mikalayi_Biancky	2020	8	-5.074	22.401	F	1264-VO-CD-WATSENGA-VMF00164	3.5	Central Kasai	CD-KC	Demba	gambiae	CD-KC_gamb_2020	ERR6045579, ERR6045612, ERR6045813
VBS49488-6367STDY10108658	Democratic Republic of the Congo	Mikalayi_Biancky	2020	8	-5.074	22.401	F	1264-VO-CD-WATSENGA-VMF00164	3.5	Central Kasai	CD-KC	Demba	gambiae	CD-KC_gamb_2020	ERR6045580, ERR6045613, ERR6045814
VBS49489-6367STDY10108659	Democratic Republic of the Congo	Mikalayi_Biancky	2020	8	-5.074	22.401	F	1264-VO-CD-WATSENGA-VMF00164	3.5	Central Kasai	CD-KC	Demba	gambiae	CD-KC_gamb_2020	ERR6045581, ERR6045614, ERR6045815
VBS49491-6367STDY10108660	Democratic Republic of the Congo	Mikalayi_Biancky	2020	8	-5.074	22.401	F	1264-VO-CD-WATSENGA-VMF00164	3.5	Central Kasai	CD-KC	Demba	gambiae	CD-KC_gamb_2020	ERR6045582, ERR6045615, ERR6045816
VBS49492-6367STDY10108661	Democratic Republic of the Congo	Mikalayi_Biancky	2020	8	-5.074	22.401	F	1264-VO-CD-WATSENGA-VMF00164	3.5	Central Kasai	CD-KC	Demba	gambiae	CD-KC_gamb_2020	ERR6045583, ERR6045616, ERR6045817
VBS49493-6367STDY10108662	Democratic Republic of the Congo	Mikalayi_Biancky	2020	8	-5.074	22.401	F	1264-VO-CD-WATSENGA-VMF00164	3.5	Central Kasai	CD-KC	Demba	gambiae	CD-KC_gamb_2020	ERR6045584, ERR6045617, ERR6045818
VBS49494-6367STDY10108663	Democratic Republic of the Congo	Mikalayi_Biancky	2020	8	-5.074	22.401	F	1264-VO-CD-WATSENGA-VMF00164	3.5	Central Kasai	CD-KC	Demba	gambiae	CD-KC_gamb_2020	ERR6045585, ERR6045618, ERR6045819
VBS49495-6367STDY10108664	Democratic Republic of the Congo	Mikalayi_Biancky	2020	8	-5.074	22.401	F	1264-VO-CD-WATSENGA-VMF00164	3.5	Central Kasai	CD-KC	Demba	gambiae	CD-KC_gamb_2020	ERR6045586, ERR6045619, ERR6045820
VBS49496-6367STDY10108665	Democratic Republic of the Congo	Mikalayi_Biancky	2020	8	-5.074	22.401	F	1264-VO-CD-WATSENGA-VMF00164	3.5	Central Kasai	CD-KC	Demba	gambiae	CD-KC_gamb_2020	ERR6045587, ERR6045620, ERR6045821
VBS49497-6367STDY10108666	Democratic Republic of the Congo	Mikalayi_Biancky	2020	8	-5.074	22.401	F	1264-VO-CD-WATSENGA-VMF00164	3.5	Central Kasai	CD-KC	Demba	gambiae	CD-KC_gamb_2020	ERR6045621, ERR6045654, ERR6045687
VBS49499-6367STDY10108668	Democratic Republic of the Congo	Mikalayi_Biancky	2020	8	-5.074	22.401	F	1264-VO-CD-WATSENGA-VMF00164	3.5	Central Kasai	CD-KC	Demba	gambiae	CD-KC_gamb_2020	ERR6045623, ERR6045656, ERR6045689
VBS49500-6367STDY10108669	Democratic Republic of the Congo	Mikalayi_Katende	2020	8	-6.103	22.38	F	1264-VO-CD-WATSENGA-VMF00164	3.5	Central Kasai	CD-KC	Kazumba	gambiae	CD-KC_gamb_2020	ERR6045624, ERR6045657, ERR6045690
VBS49503-6367STDY10108670	Democratic Republic of the Congo	Mikalayi_Katende	2020	8	-6.103	22.38	F	1264-VO-CD-WATSENGA-VMF00164	3.5	Central Kasai	CD-KC	Kazumba	gambiae	CD-KC_gamb_2020	ERR6045625, ERR6045658, ERR6045691
VBS49504-6367STDY10108671	Democratic Republic of the Congo	Mikalayi_Katende	2020	8	-6.103	22.38	F	1264-VO-CD-WATSENGA-VMF00164	3.5	Central Kasai	CD-KC	Kazumba	gambiae	CD-KC_gamb_2020	ERR6045626, ERR6045659, ERR6045692
VBS49508-6367STDY10108673	Democratic Republic of the Congo	Mikalayi_Katende	2020	8	-6.103	22.38	F	1264-VO-CD-WATSENGA-VMF00164	3.5	Central Kasai	CD-KC	Kazumba	gambiae	CD-KC_gamb_2020	ERR6045628, ERR6045661, ERR6045694
VBS49510-6367STDY10108674	Democratic Republic of the Congo	Mikalayi_Katende	2020	8	-6.103	22.38	F	1264-VO-CD-WATSENGA-VMF00164	3.5	Central Kasai	CD-KC	Kazumba	gambiae	CD-KC_gamb_2020	ERR6045629, ERR6045662, ERR6045695
VBS49511-6367STDY10108675	Democratic Republic of the Congo	Mikalayi_Katende	2020	8	-6.103	22.38	F	1264-VO-CD-WATSENGA-VMF00164	3.5	Central Kasai	CD-KC	Kazumba	gambiae	CD-KC_gamb_2020	ERR6045630, ERR6045663, ERR6045696
VBS49512-6367STDY10108676	Democratic Republic of the Congo	Mikalayi_Katende	2020	8	-6.103	22.38	F	1264-VO-CD-WATSENGA-VMF00164	3.5	Central Kasai	CD-KC	Kazumba	gambiae	CD-KC_gamb_2020	ERR6045631, ERR6045664, ERR6045697
VBS49513-6367STDY10108677	Democratic Republic of the Congo	Mikalayi_Katende	2020	8	-6.103	22.38	F	1264-VO-CD-WATSENGA-VMF00164	3.5	Central Kasai	CD-KC	Kazumba	gambiae	CD-KC_gamb_2020	ERR6045632, ERR6045665, ERR6045698
VBS49514-6367STDY10108678	Democratic Republic of the Congo	Mikalayi_Katende	2020	8	-6.103	22.38	F	1264-VO-CD-WATSENGA-VMF00164	3.5	Central Kasai	CD-KC	Kazumba	gambiae	CD-KC_gamb_2020	ERR6045633, ERR6045666, ERR6045699
VBS49515-6367STDY10108679	Democratic Republic of the Congo	Mikalayi_Katende	2020	8	-6.103	22.38	F	1264-VO-CD-WATSENGA-VMF00164	3.5	Central Kasai	CD-KC	Kazumba	gambiae	CD-KC_gamb_2020	ERR6045634, ERR6045667, ERR6045700
VBS49516-6367STDY10108680	Democratic Republic of the Congo	Mikalayi_Katende	2020	8	-6.103	22.38	F	1264-VO-CD-WATSENGA-VMF00164	3.5	Central Kasai	CD-KC	Kazumba	gambiae	CD-KC_gamb_2020	ERR6045635, ERR6045668, ERR6045701
VBS49517-6367STDY10108681	Democratic Republic of the Congo	Mikalayi_Katende	2020	8	-6.103	22.38	F	1264-VO-CD-WATSENGA-VMF00164	3.5	Central Kasai	CD-KC	Kazumba	gambiae	CD-KC_gamb_2020	ERR6045636, ERR6045669, ERR6045702
VBS49518-6367STDY10108684	Democratic Republic of the Congo	Mikalayi_Katende	2020	8	-6.103	22.38	F	1264-VO-CD-WATSENGA-VMF00164	3.5	Central Kasai	CD-KC	Kazumba	gambiae	CD-KC_gamb_2020	ERR6045637, ERR6045670, ERR6045703
VBS49519-6367STDY10108685	Democratic Republic of the Congo	Mikalayi_Katende	2020	8	-6.103	22.38	F	1264-VO-CD-WATSENGA-VMF00164	3.5	Central Kasai	CD-KC	Kazumba	gambiae	CD-KC_gamb_2020	ERR6045638, ERR6045671, ERR6045704
VBS49520-6367STDY10108686	Democratic Republic of the Congo	Mikalayi_Katende	2020	8	-6.103	22.38	F	1264-VO-CD-WATSENGA-VMF00164	3.5	Central Kasai	CD-KC	Kazumba	gambiae	CD-KC_gamb_2020	ERR6045639, ERR6045672, ERR6045705
VBS49521-6367STDY10108687	Democratic Republic of the Congo	Mikalayi_Katende	2020	8	-6.103	22.38	F	1264-VO-CD-WATSENGA-VMF00164	3.5	Central Kasai	CD-KC	Kazumba	gambiae	CD-KC_gamb_2020	ERR6045640, ERR6045673, ERR6045706
VBS49523-6367STDY10108689	Democratic Republic of the Congo	Mikalayi_Katende	2020	8	-6.103	22.38	F	1264-VO-CD-WATSENGA-VMF00164	3.5	Central Kasai	CD-KC	Kazumba	gambiae	CD-KC_gamb_2020	ERR6045642, ERR6045675, ERR6045708
VBS49524-6367STDY10108690	Democratic Republic of the Congo	Mikalayi_Katende	2020	8	-6.103	22.38	F	1264-VO-CD-WATSENGA-VMF00164	3.5	Central Kasai	CD-KC	Kazumba	gambiae	CD-KC_gamb_2020	ERR6045643, ERR6045676, ERR6045709
VBS49526-6367STDY10108692	Democratic Republic of the Congo	Mikalayi_Katende	2020	8	-6.103	22.38	F	1264-VO-CD-WATSENGA-VMF00164	3.5	Central Kasai	CD-KC	Kazumba	gambiae	CD-KC_gamb_2020	ERR6045645, ERR6045678, ERR6045711
VBS49527-6367STDY10108693	Democratic Republic of the Congo	Mikalayi_Katende	2020	8	-6.103	22.38	F	1264-VO-CD-WATSENGA-VMF00164	3.5	Central Kasai	CD-KC	Kazumba	gambiae	CD-KC_gamb_2020	ERR6045646, ERR6045679, ERR6045712
VBS49528-6367STDY10108694	Democratic Republic of the Congo	Mikalayi_Katende	2020	8	-6.103	22.38	M	1264-VO-CD-WATSENGA-VMF00164	3.5	Central Kasai	CD-KC	Kazumba	gambiae	CD-KC_gamb_2020	ERR6045647, ERR6045680, ERR6045713
VBS49529-6367STDY10108695	Democratic Republic of the Congo	Mikalayi_Katende	2020	8	-6.103	22.38	F	1264-VO-CD-WATSENGA-VMF00164	3.5	Central Kasai	CD-KC	Kazumba	gambiae	CD-KC_gamb_2020	ERR6045648, ERR6045681, ERR6045714
VBS49530-6367STDY10108696	Democratic Republic of the Congo	Mikalayi_Katende	2020	8	-6.103	22.38	F	1264-VO-CD-WATSENGA-VMF00164	3.5	Central Kasai	CD-KC	Kazumba	gambiae	CD-KC_gamb_2020	ERR6045649, ERR6045682, ERR6045715
VBS49531-6367STDY10108697	Democratic Republic of the Congo	Mikalayi_Katende	2020	8	-6.103	22.38	F	1264-VO-CD-WATSENGA-VMF00164	3.5	Central Kasai	CD-KC	Kazumba	gambiae	CD-KC_gamb_2020	ERR6045650, ERR6045683, ERR6045716
VBS49532-6367STDY10108698	Democratic Republic of the Congo	Mikalayi_Katende	2020	8	-6.103	22.38	F	1264-VO-CD-WATSENGA-VMF00164	3.5	Central Kasai	CD-KC	Kazumba	gambiae	CD-KC_gamb_2020	ERR6045651, ERR6045684, ERR6045717
VBS49533-6367STDY10108699	Democratic Republic of the Congo	Mikalayi_Katende	2020	8	-6.103	22.38	F	1264-VO-CD-WATSENGA-VMF00164	3.5	Central Kasai	CD-KC	Kazumba	gambiae	CD-KC_gamb_2020	ERR6045652, ERR6045685, ERR6045718
VBS49534-6367STDY10108700	Democratic Republic of the Congo	Mikalayi_Katende	2020	8	-6.103	22.38	F	1264-VO-CD-WATSENGA-VMF00164	3.5	Central Kasai	CD-KC	Kazumba	gambiae	CD-KC_gamb_2020	ERR6045653, ERR6045686, ERR6045719
VBS49535-6367STDY10108701	Democratic Republic of the Congo	Mikalayi_Katende	2020	8	-6.103	22.38	F	1264-VO-CD-WATSENGA-VMF00164	3.5	Central Kasai	CD-KC	Kazumba	gambiae	CD-KC_gamb_2020	ERR6045327, ERR6045360, ERR6045720
VBS49536-6367STDY10108702	Democratic Republic of the Congo	Mikalayi_Malanji	2020	8	-5.773	22.292	F	1264-VO-CD-WATSENGA-VMF00164	3.5	Central Kasai	CD-KC	Demba	gambiae	CD-KC_gamb_2020	ERR6045328, ERR6045361, ERR6045721
VBS49537-6367STDY10108703	Democratic Republic of the Congo	Mikalayi_Malanji	2020	8	-5.773	22.292	F	1264-VO-CD-WATSENGA-VMF00164	3.5	Central Kasai	CD-KC	Demba	gambiae	CD-KC_gamb_2020	ERR6045329, ERR6045362, ERR6045722
VBS49538-6367STDY10108704	Democratic Republic of the Congo	Mikalayi_Malanji	2020	8	-5.773	22.292	F	1264-VO-CD-WATSENGA-VMF00164	3.5	Central Kasai	CD-KC	Demba	gambiae	CD-KC_gamb_2020	ERR6045330, ERR6045363, ERR6045723
VBS49539-6367STDY10108705	Democratic Republic of the Congo	Mikalayi_Malanji	2020	8	-5.773	22.292	F	1264-VO-CD-WATSENGA-VMF00164	3.5	Central Kasai	CD-KC	Demba	gambiae	CD-KC_gamb_2020	ERR6045331, ERR6045364, ERR6045724
VBS49540-6367STDY10108706	Democratic Republic of the Congo	Mikalayi_Malanji	2020	8	-5.773	22.292	F	1264-VO-CD-WATSENGA-VMF00164	3.5	Central Kasai	CD-KC	Demba	gambiae	CD-KC_gamb_2020	ERR6045332, ERR6045365, ERR6045725
VBS49541-6367STDY10108707	Democratic Republic of the Congo	Mikalayi_Malanji	2020	8	-5.773	22.292	F	1264-VO-CD-WATSENGA-VMF00164	3.5	Central Kasai	CD-KC	Demba	gambiae	CD-KC_gamb_2020	ERR6045333, ERR6045366, ERR6045726
VBS49542-6367STDY10108708	Democratic Republic of the Congo	Mikalayi_Malanji	2020	8	-5.773	22.292	F	1264-VO-CD-WATSENGA-VMF00164	3.5	Central Kasai	CD-KC	Demba	gambiae	CD-KC_gamb_2020	ERR6045334, ERR6045367, ERR6045727
VBS49543-6367STDY10108709	Democratic Republic of the Congo	Mikalayi_Malanji	2020	8	-5.773	22.292	F	1264-VO-CD-WATSENGA-VMF00164	3.5	Central Kasai	CD-KC	Demba	gambiae	CD-KC_gamb_2020	ERR6045335, ERR6045368, ERR6045728
VBS49544-6367STDY10108710	Democratic Republic of the Congo	Mikalayi_Malanji	2020	8	-5.773	22.292	F	1264-VO-CD-WATSENGA-VMF00164	3.5	Central Kasai	CD-KC	Demba	gambiae	CD-KC_gamb_2020	ERR6045336, ERR6045369, ERR6045729
VBS49546-6367STDY10108712	Democratic Republic of the Congo	Mikalayi_Malanji	2020	8	-5.773	22.292	F	1264-VO-CD-WATSENGA-VMF00164	3.5	Central Kasai	CD-KC	Demba	gambiae	CD-KC_gamb_2020	ERR6045338, ERR6045371, ERR6045731
VBS49547-6367STDY10108713	Democratic Republic of the Congo	Mikalayi_Malanji	2020	8	-5.773	22.292	F	1264-VO-CD-WATSENGA-VMF00164	3.5	Central Kasai	CD-KC	Demba	gambiae	CD-KC_gamb_2020	ERR6045339, ERR6045372, ERR6045732
VBS49548-6367STDY10108714	Democratic Republic of the Congo	Mikalayi_Malanji	2020	8	-5.773	22.292	F	1264-VO-CD-WATSENGA-VMF00164	3.5	Central Kasai	CD-KC	Demba	gambiae	CD-KC_gamb_2020	ERR6045340, ERR6045373, ERR6045733
VBS49549-6367STDY10108715	Democratic Republic of the Congo	Mikalayi_Malanji	2020	8	-5.773	22.292	F	1264-VO-CD-WATSENGA-VMF00164	3.5	Central Kasai	CD-KC	Demba	gambiae	CD-KC_gamb_2020	ERR6045341, ERR6045374, ERR6045734
VBS49550-6367STDY10108716	Democratic Republic of the Congo	Mikalayi_Malanji	2020	8	-5.773	22.292	F	1264-VO-CD-WATSENGA-VMF00164	3.5	Central Kasai	CD-KC	Demba	gambiae	CD-KC_gamb_2020	ERR6045342, ERR6045375, ERR6045735
VBS49552-6367STDY10108718	Democratic Republic of the Congo	Mikalayi_Malanji	2020	8	-5.773	22.292	F	1264-VO-CD-WATSENGA-VMF00164	3.5	Central Kasai	CD-KC	Demba	gambiae	CD-KC_gamb_2020	ERR6045344, ERR6045377, ERR6045737
VBS49553-6367STDY10108719	Democratic Republic of the Congo	Mikalayi_Malanji	2020	8	-5.773	22.292	F	1264-VO-CD-WATSENGA-VMF00164	3.5	Central Kasai	CD-KC	Demba	gambiae	CD-KC_gamb_2020	ERR6045345, ERR6045378, ERR6045738
VBS49554-6367STDY10108720	Democratic Republic of the Congo	Mikalayi_Malanji	2020	8	-5.773	22.292	F	1264-VO-CD-WATSENGA-VMF00164	3.5	Central Kasai	CD-KC	Demba	gambiae	CD-KC_gamb_2020	ERR6045346, ERR6045379, ERR6045739
VBS49555-6367STDY10108721	Democratic Republic of the Congo	Mikalayi_Malanji	2020	8	-5.773	22.292	F	1264-VO-CD-WATSENGA-VMF00164	3.5	Central Kasai	CD-KC	Demba	gambiae	CD-KC_gamb_2020	ERR6045347, ERR6045380, ERR6045740
VBS49558-6367STDY10108724	Democratic Republic of the Congo	Mikalayi_Malanji	2020	8	-5.773	22.292	F	1264-VO-CD-WATSENGA-VMF00164	3.5	Central Kasai	CD-KC	Demba	gambiae	CD-KC_gamb_2020	ERR6045350, ERR6045383, ERR6045743
VBS49559-6367STDY10108725	Democratic Republic of the Congo	Mikalayi_Malanji	2020	8	-5.773	22.292	F	1264-VO-CD-WATSENGA-VMF00164	3.5	Central Kasai	CD-KC	Demba	gambiae	CD-KC_gamb_2020	ERR6045351, ERR6045384, ERR6045744
VBS49560-6367STDY10108726	Democratic Republic of the Congo	Mikalayi_Malanji	2020	8	-5.773	22.292	F	1264-VO-CD-WATSENGA-VMF00164	3.5	Central Kasai	CD-KC	Demba	gambiae	CD-KC_gamb_2020	ERR6045352, ERR6045385, ERR6045745
VBS49567-6367STDY10108733	Democratic Republic of the Congo	Mikalayi_Malanji	2020	8	-5.773	22.292	F	1264-VO-CD-WATSENGA-VMF00164	3.5	Central Kasai	CD-KC	Demba	gambiae	CD-KC_gamb_2020	ERR6045359, ERR6045392, ERR6045752

### Sheet: ST2
Health zone	Health area	Date	Insecticide	N tested	live	dead	% mortality		#Table S2: Sample bioassay data broken down by collection location
Kapolowe	Lupidi	17/01/2020	Alpha-cypermethrin	100	38	62	62
Kapolowe	Mulandji	2020-04-02	Alpha-cypermethrin	100	69	31	31
Kapolowe	Ndakata	2020-04-02	Alpha-cypermethrin	100	91	9	9
Kapolowe	Lupidi	17/01/2020	Deltamethrin	100	67	33	33
Kapolowe	Mulandji	2020-04-02	Deltamethrin	100	24	76	76
Kapolowe	Ndakata	2020-04-02	Deltamethrin	100	55	45	45
Kapolowe	Lupidi	17/01/2020	Permethrin	100	29	71	71
Kapolowe	Mulandji	2020-04-02	Permethrin	100	68	32	32
Kapolowe	Ndakata	2020-04-02	Permethrin	100	81	19	19
Kimpese	Kilueka	18/10/2020	Alpha-cypermethrin	100	74	26	26
Kimpese	Viaza	16/10/2020	Alpha-cypermethrin	100	58	42	42
Kimpese	Yanga dia songa	14/10/2020	Alpha-cypermethrin	100	94	6	6
Kimpese	Kilueka	18/10/2020	Deltamethrin	100	71	29	29
Kimpese	Viaza	16/10/2020	Deltamethrin	100	58	42	42
Kimpese	Yanga dia songa	14/10/2020	Deltamethrin	100	77	23	23
Kimpese	Kilueka	18/10/2020	Permethrin	100	80	20	20
Kimpese	Viaza	16/10/2020	Permethrin	100	20	80	80
Kimpese	Yanga dia songa	14/10/2020	Permethrin	100	81	19	19
Mikalayi	Bianki	14/02/2020	Alpha-cypermethrin	80	10	70	87.5
Mikalayi	Katende	17/02/2020	Alpha-cypermethrin	80	15	65	81.3
Mikalayi	Malandji	22/02/2020	Alpha-cypermethrin	80	16	64	80
Mikalayi	Katende	17/02/2020	Deltamethrin	80	14	66	82.5
Mikalayi	Malandji	22/02/2020	Deltamethrin	80	13	67	83.8
Mikalayi	Bianki	14/02/2020	Deltamethrin	80	7	73	91.3
Mikalayi	Bianki	14/02/2020	Permethrin	80	35	45	56.3
Mikalayi	Malandji	22/02/2020	Permethrin	80	43	37	46.3
Mikalayi	Katende	17/02/2020	Permethrin	80	28	52	65
Supplementary Table 2:Bioassay results for An gambiae from DRC

### Sheet: ST3
SOURCE	WALD Χ2	DF	P-VALUE		#Table S3: GLM and Chi-Sq tests for insecitice and health zone
Source	Wald χ2	df	P-value
(Intercept)	0.67	1	0.413
insecticide	24.325	2	<0.001
Health zone	299.022	2	<0.001
Health area (Health zone)	170.312	6	<0.001
old table
SOURCE	WALD Χ2	DF	P-VALUE
(INTERCEPT)	0.556	1	0.456
HEALTH ZONE	285.831	2	<0.001
INSECTICIDE	25.867	2	<0.001
HEALTH ZONE * INSECTICIDE	77.659	4	<0.001

### Sheet: ST4
Parameter	Beta	95% LCL	95% UCL	Wald χ2	df	P-value		#Table S4: GLM and Chi-Sq tests for bioassay data broken down by specific health zone
(Intercept)	-1.267	-1.559	-0.974	72.089	1	<0.001
alpha cypermethrin	0	-0.214	0.214	0	1	1
deltamethrin	0.468	0.253	0.682	18.285	1	<0.001
permethrin [ref]	0
Mikalayi	1.968	1.586	2.35	101.748	1	<0.001
Kapolowe	0.963	0.614	1.311	29.372	1	<0.001
Kimpese [ref]	0
Bianki (Mikalayi)	0.442	0.027	0.856	4.357	1	0.037
Katende (Mikalayi)	0.322	-0.086	0.729	2.398	1	0.122
Malandji (Mikalayi) [ref]	0
Lupidi (Kapolowe)	0.365	0.042	0.689	4.907	1	0.03
Ndakata (Kapolowe)	-0.999	-1.349	-0.649	31.299	1	<0.001
Mulandji (Kapolowe) [ref]	0
Viaza (Kimpese)	1.301	0.952	1.649	53.539	1	<0.001
Yanga dia songa (Kimpese)	-0.564	-0.97	-0.158	7.418	1	0.006
Kilueka (Kimpese) [ref]	0

### Sheet: ST5
SubstitutionLocation	TranscriptID	GeneName	Kimpese_Y	Kimpese_K	Kapolowe	Mikalayi		#Table S5: Frequencies of IR SNPs by each of the four analysis cohorts
R254K (2L:2,390,177 G>A)	AGAP004707-RD	Vgsc	0.85	0.772727	0.923913	0.766234
L995S (2L:2,422,651 T>C)	AGAP004707-RD	Vgsc	0.025	0.113636	0.076087	0.233766
L995F (2L:2,422,652 A>T)	AGAP004707-RD	Vgsc	0.975	0.886364	0.923913	0.766234
F1920S (2L:2,431,019 T>C)	AGAP004707-RD	Vgsc	0.125	0.0909091	0	0
Q530E (2L:25,634,422 G>C)	AGAP006048-RA	Cyp4j5	0.725	0.431818	0.815217	0.396104
R509S (2L:25,634,485 G>T)	AGAP006048-RA	Cyp4j5	0.3	0.0227273	0.0869565	0.012987
L416V (2L:25,634,764 G>C)	AGAP006048-RA	Cyp4j5	0.125	0	0	0
H415N (2L:25,634,767 G>T)	AGAP006048-RA	Cyp4j5	0.1	0.0454545	0.184783	0.0454545
I414N (2L:25,634,769 A>T)	AGAP006048-RA	Cyp4j5	0.1	0.0454545	0.184783	0.0454545
H377P (2L:25,634,880 T>G)	AGAP006048-RA	Cyp4j5	0.275	0.0227273	0.0217391	0.012987
N371D (2L:25,634,899 T>C)	AGAP006048-RA	Cyp4j5	0.1	0.0454545	0.0434783	0.116883
L354P (2L:25,634,949 A>G)	AGAP006048-RA	Cyp4j5	1	0.954545	0.956522	0.993506
I243T (2L:25,635,282 A>G)	AGAP006048-RA	Cyp4j5	1	1	0.98913	1
K216E (2L:25,635,364 T>C)	AGAP006048-RA	Cyp4j5	0.125	0.113636	0.0869565	0.177632
A211T (2L:25,635,379 C>T)	AGAP006048-RA	Cyp4j5	0.9	0.704545	0.934783	0.75974
D177N (2L:25,635,571 C>T)	AGAP006048-RA	Cyp4j5	0.1	0.0454545	0.0326087	0.116883
W176R (2L:25,635,574 A>G)	AGAP006048-RA	Cyp4j5	0.075	0.113636	0.206522	0.0454545
K175M (2L:25,635,576 T>A)	AGAP006048-RA	Cyp4j5	0.1	0.0681818	0.173913	0.0454545
V128I (2L:25,635,718 C>T)	AGAP006048-RA	Cyp4j5	0.45	0.227273	0.706522	0.188312
A69T (2L:25,635,895 C>T)	AGAP006048-RA	Cyp4j5	0.1	0.0681818	0.206522	0.103896
R63G (2L:25,635,913 T>C)	AGAP006048-RA	Cyp4j5	1	1	1	1
M58I (2L:25,635,926 C>T)	AGAP006048-RA	Cyp4j5	0.1	0.0681818	0.076087	0.194805
M58V (2L:25,635,928 T>C)	AGAP006048-RA	Cyp4j5	0.125	0.0227273	0.0326087	0.0519481
A47P (2L:25,635,961 C>G)	AGAP006048-RA	Cyp4j5	0.5	0.272727	0.75	0.194805
L43F (2L:25,635,973 G>A)	AGAP006048-RA	Cyp4j5	0.5	0.272727	0.73913	0.194805
W30C (2L:25,636,010 C>G)	AGAP006048-RA	Cyp4j5	0.1	0.0909091	0.206522	0.0779221
T17S (2L:25,636,051 T>A)	AGAP006048-RA	Cyp4j5	0	0	0.108696	0.012987
P12L (2L:25,636,065 G>A)	AGAP006048-RA	Cyp4j5	0.125	0.0227273	0	0
S11A (2L:25,636,069 A>C)	AGAP006048-RA	Cyp4j5	0.125	0.0227273	0	0
D418E (2R:28,491,809 G>C)	AGAP002865-RA	Cyp6p3	0.35	0.613636	0	0
L292V (2R:28,492,268 A>C)	AGAP002865-RA	Cyp6p3	1	1	1	1
S287T (2R:28,492,282 C>G)	AGAP002865-RA	Cyp6p3	0.075	0.0227273	0.76087	0.11039
I158L (2R:28,492,670 T>G)	AGAP002865-RA	Cyp6p3	0.975	1	1	1
D155N (2R:28,492,679 C>T)	AGAP002865-RA	Cyp6p3	0.3	0.295455	0	0
R473H (2R:28,497,190 C>T)	AGAP002867-RA	Cyp6p4	0.1	0.159091	0	0
I333V (2R:28,497,678 T>C)	AGAP002867-RA	Cyp6p4	0.1	0.0454545	0.75	0.103896
V177L (2R:28,498,146 C>G)	AGAP002867-RA	Cyp6p4	0.15	0.25	0.217391	0.168831
L161F (2R:28,498,192 C>G)	AGAP002867-RA	Cyp6p4	0.35	0.613636	0	0
T154S (3R:28,597,956 G>C)	AGAP009194-RA	Gste2	0.9	0.795455	0.706522	0.753247
K92R (3R:28,598,232 T>C)	AGAP009194-RA	Gste2	0.15	0.136364	0.282609	0.162338
G26S (3R:28,598,505 C>T)	AGAP009194-RA	Gste2	0.15	0.204545	0.347826	0.246753
N3K (3R:28,598,572 G>{C,T})	AGAP009194-RA	Gste2	0.975	0.954545	0.858696	0.883117
K75N (X:8,794,562 G>T)	AGAP000500-RA	Cpr	0	0	0.51087	0.00649351
T319N (X:8,797,861 C>A)	AGAP000500-RA	Cpr	0.7	0.295455	0	0.00649351
A583S (X:8,798,825 G>T)	AGAP000500-RA	Cpr	0.175	0.409091	0	0.012987
D350E (X:15,241,309 G>T)	AGAP000818-RA	Cyp9k1	0	0	0.228261	0.0584416

### Sheet: ST6
GeneID	GeneName	CNVType	GeneStrand	Contig	Start	End	Kimpese_Y	Kimpese_K	Kapolowe	Mikalayi	Windows	#Table S5: Frequencies of IR CNVs by each of the four analysis cohorts
AGAP000818	CYP9K1	amp	-	X	15240572	15242864	1	1	0	0.0416667	9
AGAP002862	CYP6AA1	amp	-	2R	28480576	28482637	0.05	0	0.933333	0.652778	8
AGAP013128	CYP6AA2	amp	-	2R	28483301	28484921	0	0	0.511111	0.430556	6
AGAP000500	Cpr	amp	+	X	8780077	8799840	0	0	0.577778	0	67
AGAP009194	GSTE2	amp	-	3R	28597652	28598640	0.65	0.590909	0.266667	0.611111	4
AGAP002865	CYP6P3	amp	-	2R	28491415	28493141	0	0	0	0.0138889	7
AGAP002867	CYP6P4	amp	-	2R	28497087	28498674	0	0	0.0222222	0.0138889	6
